# A cryptic transcription factor regulates *Caulobacter* adhesin development

**DOI:** 10.1101/2022.05.23.493133

**Authors:** Maeve McLaughlin, David M. Hershey, Leila M. Reyes Ruiz, Aretha Fiebig, Sean Crosson

**Affiliations:** Department of Microbiology and Molecular Genetics, Michigan State University, East Lansing, MI, USA; Department of Bacteriology, University of Wisconsin, Madison, WI, USA; Department of Microbiology and Immunology, University of North Carolina, Chapel Hill, NC, USA

## Abstract

*Alphaproteobacteria* commonly produce an adhesin that is anchored to the exterior of the envelope at one cell pole. In *Caulobacter crescentus* this adhesin, known as the holdfast, facilitates attachment to solid surfaces and cell partitioning to air-liquid interfaces. An ensemble of two-component signal transduction (TCS) proteins controls *C. crescentus* holdfast biogenesis by indirectly regulating expression of HfiA, a potent inhibitor of holdfast synthesis. We performed a genetic selection to discover direct *hfiA* regulators that function downstream of the adhesion TCS system and identified *rtrC*, a hypothetical gene. *rtrC* transcription is directly activated by the adhesion TCS regulator, SpdR. Though its primary structure bears no resemblance to any defined protein family, RtrC binds and regulates dozens of sites on the *C. crescentus* chromosome via a pseudo-palindromic sequence. Among these binding sites is the *hfiA* promoter, where RtrC functions to directly repress transcription and thereby activate holdfast development. Either RtrC or SpdR can directly activate transcription of a second *hfiA* repressor, *rtrB*. Thus, environmental regulation of *hfiA* transcription by the adhesion TCS system is subject to control by an OR-gated type I coherent feedforward loop; these regulatory motifs are known to buffer gene expression against fluctuations in regulating signals. We have further assessed the functional role of *rtrC* in holdfast-dependent processes, including surface adherence to a cellulosic substrate and formation of pellicle biofilms at air-liquid interfaces. Strains harboring insertional mutations in *rtrC* have a diminished adhesion profile in a competitive cheesecloth binding assay and a reduced capacity to colonize pellicle biofilms in select media conditions. Our results add to an emerging understanding of the regulatory topology and molecular components of a complex bacterial cell adhesion control system.

**Author Summary:** A complex structure known as the envelope separates the controlled interior of bacterial cells from the external environment. The envelope regulates molecular traffic in and out of the cell and mediates physical contact with the cell’s surroundings. Bacteria often anchor specialized polymers to the exterior of their envelopes, which enable attachment to surfaces and facilitate the development of multicellular communities known as biofilms. We have discovered that an uncharacterized hypothetical gene, present in common soil and aquatic bacteria, functions to control development of a surface adhesin known as the holdfast. This gene, which we have named *rtrC*, encodes a DNA-binding protein that regulates the expression of dozens of genes in *Caulobacter*. The expression of *rtrC* results in potent activation of holdfast biosynthesis, and loss of *rtrC* results in defects holdfast-dependent processes in *Caulobacter* including the ability to colonize biofilms at the surface of water. The results presented in this study illuminate the molecular function of previously hypothetical gene, and inform understanding of the molecular processes and pathways that control bacterial adhesion and biofilm development.
