## Supplementary material for "A cryptic transcription factor regulates *Caulobacter* adhesin development": Table S2

### Sheet: RtrC
Peak name	Start	Stop	Summit coordinate	signalValue (AUC)	Average AUC	-log10(p-value)	-log10(q-value)	Motif	Motif start	Motif stop	Motif strand	Motif p-value
RtrC_0048	568310	569140	568690	39676.5	47745.4	170.491	163.884	GTACCCATTGTGGGC	568790	568804	-	1.95e-05
RtrC_0203	3056115	3056874	3056590	26411.2	34751.5	87.976	83.7367	AAACCCGAAACCGGT	3056543	3056557	+	1.72e-05
RtrC_0052	673766	674518	674152	22931.2	30453.1	88.1248	83.8836	ATACTCATTTTGAGT	674169	674183	-	5.71e-07
RtrC_0245	3483303	3483974	3483659	16685.4	24829.4	75.2181	71.3422	ATCCCAAGTTTGGGG	3483599	3483613	-	7.75e-06
RtrC_0079	938653	939132	938862	9597.8	19995.4	52.4928	48.8883	AAACCCATTTCGGGT	938867	938881	-	4.05e-08
RtrC_0111	1347923	1348738	1348404	15416.1	18892.3	52.7113	49.1042	ACACCCGTTTTGGGT	1348402	1348416	-	1.2e-06
RtrC_0002	52528	53085	52786	9576.63	17162.4	53.3585	49.7425	ATACTCATATCGGGG	52776	52790	-	1.99e-06
RtrC_0288	3920746	3921284	3921014	7945.77	14741.7	41.6545	38.2568	TTGCCCGGGATCGGC	3921115	3921129	+	0.00195
RtrC_0003	58472	58943	58710	6543.37	13863.1	43.5789	40.1509	TTCCTCAAGGTGGGT	58729	58743	-	6.73e-06
RtrC_0249	3528477	3528912	3528693	5985.57	13728.4	38.9525	35.6049	AGACCCAATTAAGGT	3528692	3528706	-	0.000281
RtrC_0087	1081038	1081726	1081298	8766.95	12724.2	54.5551	50.927	GTGGTCAATATGGGT	1081286	1081300	+	7.55e-05
RtrC_0289	3981499	3981941	3981706	5558.39	12547.2	31.5563	28.3788	GACCCAGAAATGGGT	3981702	3981716	-	3.95e-05
RtrC_0104	1244786	1245236	1245003	5132.38	11380	29.6834	26.5501	AAACCCAATTCCGGT	1244975	1244989	+	1.43e-06
RtrC_0243	3438039	3438442	3438246	4513.8	11172.8	32.0589	28.8669	AACCTCATTCTGGGT	3438259	3438273	-	1.99e-06
RtrC_0294	4037139	4037781	4037504	7065.93	10989	39.3479	35.9916	GATCTCGATCTGGGG	4037252	4037266	-	0.000113
RtrC_0027	289204	289686	289453	5169.7	10703.3	25.7645	22.7343	GAACCCGGTGCGGGT	289427	289441	-	3.21e-06
RtrC_0177	2671802	2672468	2672214	7036.87	10550	33.819	30.5876	AAACCCTTTTTGGGT	2672194	2672208	+	2.34e-06
RtrC_0044	538043	538574	538265	5586.47	10500.9	35.3248	32.0608	GTACCCGGACCGGGT	538255	538269	-	6.73e-06
RtrC_0283	3793390	3795532	3794514	22482.9	10491.3	31.0659	27.8993	ACAGCCATAGTGGGT	3795109	3795123	-	8.36e-05
RtrC_0047	556070	556610	556344	5573.62	10302.4	35.8645	32.5893	GCCCACAGATTGGGT	556332	556346	+	7.55e-05
RtrC_0183	2863316	2865415	2864419	19497.4	9284.5	27.9573	24.8712	ACAGCCATAGTGGGT	2865076	2865090	-	8.36e-05
RtrC_0060	703850	704247	704015	3605.2	9058.3	25.3509	22.3356	GTACCTGGAGCGGGT	704031	704045	+	9.24e-05
RtrC_0168	2501540	2501904	2501695	3292.1	9019.44	24.1309	21.1635	ATACCCATTTTGCGT	2501708	2501722	-	1e-06
RtrC_0036	435620	436174	435916	5003.16	9014.7	23.8701	20.9132	GTTCCCAGGGAGGGG	435829	435843	+	0.000497
RtrC_0164	2473319	2473755	2473508	3847.1	8803.44	24.6364	21.6474	ATCGCCGATGCCGGC	2473554	2473568	-	0.00118
RtrC_0083	1053534	1054079	1053732	4757.41	8713.21	28.9693	25.8541	ATCATCAATCCGGGT	1053743	1053757	+	1.32e-05
RtrC_0206	3073084	3073487	3073292	3419	8462.87	25.8135	22.7816	ATACCCATGATGTGT	3073288	3073302	-	9.24e-05
RtrC_0152	2236146	2236503	2236345	3000.15	8380.32	24.8938	21.8955	TTACCCAAGGCCGGG	2236260	2236274	+	0.00015
RtrC_0234	3358545	3358938	3358743	3222.29	8178.4	21.8149	18.9519	TTCCACCGGCCGGGT	3358747	3358761	+	0.000673
RtrC_0263	3661321	3661688	3661510	2962.38	8049.95	25.9474	22.9113	TTCCCCGATCTAGGT	3661497	3661511	+	3.14e-05
RtrC_0175	2656105	2656647	2656451	4366.17	8040.83	25.5539	22.5303	ATACCTCAAAAGGGT	2656449	2656463	-	0.000361
RtrC_0114	1404729	1405088	1404907	2857.01	7936.15	21.4055	18.5642	NA	NA	NA	NA	NA
RtrC_0143	2100982	2101384	2101196	3019.45	7492.42	23.1652	20.2387	AAACCCGGTATCGGT	2101150	2101164	-	7.75e-06
RtrC_0140	2011921	2012350	2012134	3214.92	7476.56	20.8508	18.0367	GAACCCGGTGCGGGT	2012113	2012127	-	3.21e-06
RtrC_0211	3108759	3109067	3108937	2306.25	7463.6	20.1852	17.4043	GCTCCTGTTTTGGGT	3108825	3108839	+	0.00046
RtrC_0013	155625	156057	155817	3221.79	7440.62	20.856	18.0417	AAACCCATATCAGGT	155810	155824	+	5.82e-06
RtrC_0034	404904	405238	405078	2398.69	7160.27	20.0515	17.2759	GTCCCCATTTCGGGG	405072	405086	-	3.75e-06
RtrC_0193	2952568	2952947	2952767	2511.22	6608.47	20.687	17.8813	ATCCCATATCTGGGT	2952762	2952776	+	7.55e-05
RtrC_0039	456690	457106	456865	2669.55	6401.81	19.5383	16.7836	TTCACCAAAACGGGT	456873	456887	-	2.48e-05
RtrC_0000	14021	14382	14189	2303.51	6363.3	23.1924	20.2644	GTTGTCTATATGGGT	14184	14198	-	0.000537
RtrC_0171	2559142	2559568	2559324	2648.17	6201.81	20.0458	17.2707	ATGCACGGAACGGGT	2559318	2559332	-	9.24e-05
RtrC_0057	691736	692225	692022	3036.31	6196.56	18.9731	16.242	TTTCTAAAGGTGGGG	691759	691773	-	0.000537
RtrC_0170	2523264	2523549	2523430	1764.09	6168.14	16.5277	13.9063	GAACCTGTTTTGGGG	2523407	2523421	-	7.55e-05
RtrC_0295	4038267	4038795	4038587	3185.55	6021.84	18.0184	15.3293	GTGCTCAAGTCGGGC	4038598	4038612	-	0.000236
RtrC_0264	3671868	3672257	3672084	2329.25	5972.43	18.9312	16.201	ATCCCCAATATGCGG	3672065	3672079	-	1.72e-05
RtrC_0077	921326	921814	921547	2916.33	5963.87	23.4432	20.5049	GTCCCCGTTTTGAGG	921570	921584	+	3.14e-05
RtrC_0184	2866256	2867845	2867663	9398.11	5910.76	23.8647	20.908	ACTCTCAGGTTGAGT	2867606	2867620	+	0.000217
RtrC_0021	231105	231439	231261	1922.4	5738.51	17.6801	15.0076	GACGCCGATCTGGGC	231204	231218	+	0.00058
RtrC_0096	1186608	1187199	1186870	3377.02	5704.42	25.2634	22.2512	ATCCCCCTAGTGGGG	1186876	1186890	+	7.55e-05
RtrC_0216	3139146	3139570	3139396	2398.07	5642.51	18.3745	15.67	ACACCCTGGTCGGGT	3139399	3139413	+	8.36e-05
RtrC_0244	3481693	3482168	3481905	2615.3	5494.33	19.5337	16.7793	GTCCCCCGTGCGGGT	3481908	3481922	+	3.53e-05
RtrC_0110	1330641	1331001	1330824	1917.04	5310.35	14.9238	12.3763	AACCCCAAATCGGGG	1330833	1330847	+	2.34e-06
RtrC_0109	1304367	1304661	1304494	1549.21	5251.56	15.7295	13.1417	ATCCTCGGTTTGGGT	1304450	1304464	+	1.99e-07
RtrC_0064	727688	728015	727834	1712.29	5220.41	14.974	12.4237	ATCCCCGATACGGGT	727811	727825	+	3.05e-07
RtrC_0144	2121565	2121903	2121736	1745.91	5150.19	14.9408	12.3924	AAGCCCGTTTTGGGT	2121686	2121700	-	2.76e-06
RtrC_0284	3796264	3798168	3797639	9739.27	5112.48	25.6639	22.6372	AACCCCGAATTCCGT	3797943	3797957	+	0.000124
RtrC_0151	2229838	2230184	2230029	1751.43	5047.36	15.8184	13.2263	GTCCAAAATATGGGT	2230023	2230037	-	4.93e-05
RtrC_0073	844142	844467	844277	1623.55	4980.23	15.057	12.5016	AACCACATTATGGGT	844273	844287	+	5.82e-06
RtrC_0016	187897	188218	188109	1587.39	4929.79	14.3407	11.8165	GTCCCCGGTCTGGGC	188087	188101	+	8.36e-05
RtrC_0011	101782	102082	101924	1479.77	4916.17	14.7642	12.2239	AAACTCAGAAAGGGT	101930	101944	-	1.02e-05
RtrC_0208	3082312	3082576	3082444	1297.5	4896.24	12.7982	10.3568	ATCCCCGGTCAAGGT	3082428	3082442	-	0.000124
RtrC_0015	180957	181363	181127	1946.91	4783.55	13.2316	10.7655	AACTCCAATTCGAGT	181103	181117	+	0.000181
RtrC_0282	3792419	3793107	3792713	3294.57	4781.67	14.2497	11.7307	AACCTCAAAACAAGG	3792793	3792807	-	0.000361
RtrC_0055	682494	682894	682689	1873.92	4673.12	17.6686	14.9964	GTCCACCGTCCGGGT	682661	682675	+	0.000258
RtrC_0207	3074203	3074663	3074371	2063.46	4476.06	13.3827	10.908	GTACCAGGTGCGGGT	3074360	3074374	-	2.19e-05
RtrC_0236	3411155	3411489	3411334	1475.82	4405.42	13.7161	11.2221	TTCACCAATTCGGGT	3411345	3411359	+	5.05e-06
RtrC_0051	657933	658211	658069	1215.54	4356.77	13.3953	10.92	AAACCCAGGATCGGT	658050	658064	+	1.72e-05
RtrC_0187	2906192	2906445	2906330	1084.53	4269.79	11.8836	9.49935	TTCACCGCGCCGGGT	2906290	2906304	+	0.00261
RtrC_0028	301753	302076	301926	1376.28	4247.77	13.7292	11.2346	TCACCCGGATCGGGT	301907	301921	+	1.72e-05
RtrC_0088	1095047	1095348	1095204	1268.79	4201.28	11.1979	8.85251	GCACCCGGCGCGGGT	1095126	1095140	+	0.000392
RtrC_0275	3741470	3741757	3741638	1195.37	4150.6	12.219	9.81396	GACCTCGAATTGGGT	3741592	3741606	-	2.76e-06
RtrC_0198	2984736	2985078	2984841	1419.07	4137.24	12.0344	9.64111	TAACTAGTGGTGGGT	2984909	2984923	-	0.000137
RtrC_0260	3638643	3638971	3638870	1359.6	4132.53	13.6006	11.1137	AAACTCAGGGCAGGT	3638873	3638887	-	4.93e-05
RtrC_0186	2903982	2904342	2904147	1481.99	4105.24	12.4418	10.0227	ATACCCCTTGCTGGT	2904150	2904164	+	0.000425
RtrC_0189	2921956	2922310	2922153	1456.25	4102.1	13.3435	10.8708	GAACTCAAGGCGGGG	2922105	2922119	+	3.53e-05
RtrC_0232	3353611	3353938	3353730	1332.52	4062.56	13.4278	10.9509	GTCCTCGGATTGGGG	3353731	3353745	-	1.51e-05
RtrC_0030	336607	337046	336847	1782.48	4051.09	13.9205	11.4165	GAACCCGGATCAGGT	336866	336880	-	2.79e-05
RtrC_0029	310748	311044	310871	1193.75	4019.37	12.6686	10.2349	GCACCCGGGCCGGGT	310877	310891	+	0.000102
RtrC_0213	3119635	3119928	3119773	1173.38	3991.08	12.5372	10.1115	ATCATCGGATCGGGT	3119887	3119901	+	1.95e-05
RtrC_0255	3578512	3578935	3578832	1675.56	3951.79	12.831	10.388	TCAGTCATGACGCGT	3578817	3578831	-	0.00207
RtrC_0150	2212968	2213232	2213061	1001.36	3778.71	11.7385	9.36204	AGACCCATCGCGGGT	2213043	2213057	-	0.000625
RtrC_0270	3704079	3704418	3704326	1280.11	3765.02	13.222	10.7563	AAACACGGTTTGCGG	3704214	3704228	+	0.000124
RtrC_0274	3740584	3740865	3740726	1058.06	3751.99	12.4084	9.99097	AAACCCGGATCGGGG	3740695	3740709	-	3.75e-06
RtrC_0221	3197779	3198078	3197910	1046.81	3489.38	10.0474	7.76551	GTCCCCAATTTGCGC	3197930	3197944	+	9.24e-05
RtrC_0180	2812355	2812622	2812477	919.547	3431.15	10.2371	7.94465	GTGCCCGAGCCGGGG	2812484	2812498	-	0.000236
RtrC_0037	440082	440349	440176	910.937	3399.02	10.7391	8.41943	GACCCCGGTCAGGGT	440315	440329	-	6.11e-05
RtrC_0277	3762245	3762458	3762325	724.032	3383.33	10.9045	8.57453	AACCCAAATATGGGG	3762319	3762333	+	1.72e-05
RtrC_0267	3678062	3678345	3678206	956.759	3368.87	10.3623	8.0626	AACCTCAAAGCGGGT	3678202	3678216	-	2.76e-06
RtrC_0075	900585	901032	900867	1491.07	3328.29	14.4832	11.9533	AAACTCCGGACGAGG	900588	900602	-	0.000537
RtrC_0214	3131722	3132127	3131919	1284.26	3163.19	14.0001	11.492	TTCCCCGGTTTGGGG	3131936	3131950	+	4.35e-06
RtrC_0058	692409	692790	692576	1196.55	3132.32	11.5071	9.14448	AAACTCTACTTGAGT	692568	692582	+	0.000333
RtrC_0258	3597536	3597858	3597755	994.507	3078.97	10.926	8.59463	GAACCCAAGGCGGGG	3597745	3597759	-	2.19e-05
RtrC_0220	3184434	3184775	3184573	1048.93	3067.04	10.4237	8.12091	GAAGCCGGGTTGCGG	3184647	3184661	+	0.000897
RtrC_0133	1932496	1932732	1932597	722.485	3048.46	9.64732	7.3884	TCACCCAATCCGGGT	1932603	1932617	+	1.16e-05
RtrC_0159	2368880	2369210	2368983	1000.77	3023.48	12.2474	9.84074	ATACTCGGCGCGGGT	2368985	2368999	+	4.93e-05
RtrC_0227	3247628	3247855	3247715	684.645	3002.83	10.0854	7.80126	ATAATCAATTCGGGG	3247725	3247739	-	5.82e-06
RtrC_0040	458229	458612	458404	1153.82	3004.74	10.6405	8.32611	GTACCTGATCCAGGT	458402	458416	+	0.000281
RtrC_0070	813290	813557	813409	803.681	2998.81	10.4999	8.19321	GAGCCCGGTGCGGGT	813454	813468	-	3.95e-05
RtrC_0105	1253896	1254120	1253991	665.413	2957.39	9.78917	7.52177	ATAAACAGAATGAGG	1254002	1254016	-	0.000425
RtrC_0008	88612	88836	88759	642.856	2857.14	9.74493	7.4801	GTCACCAGGTAGAGT	88684	88698	+	0.000497
RtrC_0182	2862116	2863099	2862746	2814.16	2859.92	12.2995	9.8899	AAGCCCATAGCGCGT	2862132	2862146	-	0.000198
RtrC_0116	1437170	1437446	1437337	767.894	2772.18	10.1279	7.84184	ATACCCATGTTCAGG	1437333	1437347	-	0.000124
RtrC_0233	3357429	3357787	3357595	980.571	2731.4	9.85028	7.57956	ATCCCCGATACGGGG	3357589	3357603	+	2.76e-06
RtrC_0069	773275	773747	773572	1291.55	2730.54	10.4391	8.13537	ACGCTCGGTCTGGGC	773408	773422	+	0.000836
RtrC_0019	211381	211698	211541	865.459	2721.57	9.28726	7.04986	TTACCCGGTTTCGGG	211535	211549	+	3.14e-05
RtrC_0225	3238505	3238767	3238591	705.459	2682.35	8.82448	6.61555	ATACCCAGAGCGCGG	3238581	3238595	-	6.11e-05
RtrC_0238	3415687	3415879	3415789	507.368	2628.85	9.56477	7.31064	TATATACTTTTGGGT	3415826	3415840	-	0.00163
RtrC_0266	3676441	3676757	3676569	822.697	2595.26	9.55972	7.30587	TTGCTCAAAATGAGT	3676545	3676559	+	7.55e-05
RtrC_0179	2806751	2807085	2806944	863.353	2577.17	9.12087	6.89349	TTCCCCAAGCAGGGG	2806938	2806952	+	0.000181
RtrC_0063	719893	720112	720010	565.164	2568.93	8.96314	6.74477	TTTCTCATGTTGGGT	720003	720017	+	1.95e-05
RtrC_0209	3084395	3084628	3084487	598.104	2556	9.13245	6.90448	GCACCACGGTTGAGT	3084468	3084482	-	0.00143
RtrC_0130	1906818	1907016	1906900	498.151	2503.27	8.51808	6.32904	TTCCCCAATACGGGG	1906894	1906908	-	5.05e-06
RtrC_0084	1054287	1054531	1054410	610.427	2491.54	9.19521	6.96367	AAGGTCGAAGCGGGT	1054307	1054321	-	0.000281
RtrC_0161	2410004	2410384	2410248	939.014	2464.6	9.25449	7.01927	NA	NA	NA	NA	NA
RtrC_0212	3118846	3119060	3118973	524.446	2439.29	8.44725	6.26199	NA	NA	NA	NA	NA
RtrC_0082	1026251	1026425	1026338	425.6	2432	8.47299	6.28632	NA	NA	NA	NA	NA
RtrC_0278	3781261	3781510	3781372	607.73	2430.92	8.02384	5.8665	NA	NA	NA	NA	NA
RtrC_0128	1822609	1822891	1822764	686.801	2426.86	7.53788	5.41485	NA	NA	NA	NA	NA
RtrC_0241	3431613	3431878	3431717	639.07	2402.52	9.46166	7.21372	NA	NA	NA	NA	NA
RtrC_0163	2470280	2470475	2470378	469.595	2395.89	11.3045	8.95296	NA	NA	NA	NA	NA
RtrC_0022	233144	233508	233398	873.947	2394.38	9.24866	7.01374	NA	NA	NA	NA	NA
RtrC_0046	543964	544245	544162	657.303	2330.86	8.64527	6.44822	NA	NA	NA	NA	NA
RtrC_0090	1118783	1118928	1118860	335.524	2298.11	7.72193	5.58585	NA	NA	NA	NA	NA
RtrC_0273	3713836	3714116	3713988	646.555	2300.91	8.43585	6.25145	NA	NA	NA	NA	NA
RtrC_0287	3905320	3905531	3905443	485.89	2291.93	7.43665	5.32093	NA	NA	NA	NA	NA
RtrC_0142	2086144	2086687	2086565	1242.2	2283.46	8.79648	6.58963	NA	NA	NA	NA	NA
RtrC_0292	4034068	4034487	4034232	921.569	2194.21	10.3541	8.05486	NA	NA	NA	NA	NA
RtrC_0202	3046767	3047017	3046896	537.238	2140.39	7.23642	5.13624	NA	NA	NA	NA	NA
RtrC_0247	3505765	3506302	3506196	1149.32	2136.29	8.20139	6.03244	NA	NA	NA	NA	NA
RtrC_0290	4008446	4008690	4008549	520.82	2125.79	8.80608	6.59851	NA	NA	NA	NA	NA
RtrC_0107	1271994	1272479	1272250	1024.11	2107.22	9.94655	7.67049	NA	NA	NA	NA	NA
RtrC_0118	1467921	1468133	1468058	438.747	2059.84	7.75268	5.61417	NA	NA	NA	NA	NA
RtrC_0009	98557	98763	98661	424.317	2049.84	7.26695	5.1644	NA	NA	NA	NA	NA
RtrC_0280	3785891	3786674	3786489	1600.22	2041.1	11.2261	8.87937	NA	NA	NA	NA	NA
RtrC_0250	3532966	3533280	3533152	635.199	2016.5	8.25356	6.08135	NA	NA	NA	NA	NA
RtrC_0251	3534633	3534881	3534772	501.222	2012.94	9.141	6.91248	NA	NA	NA	NA	NA
RtrC_0248	3514585	3514836	3514673	506.595	2010.3	9.87001	7.59787	NA	NA	NA	NA	NA
RtrC_0097	1187300	1187926	1187775	1245.01	1985.66	9.25491	7.01963	NA	NA	NA	NA	NA
RtrC_0230	3325697	3325966	3325790	534.499	1979.63	7.83829	5.69391	NA	NA	NA	NA	NA
RtrC_0261	3648162	3648343	3648246	359.545	1975.52	7.01201	4.92838	NA	NA	NA	NA	NA
RtrC_0240	3423173	3423299	3423241	248.651	1957.89	7.2109	5.11227	NA	NA	NA	NA	NA
RtrC_0012	136544	136724	136660	352.132	1945.48	7.36419	5.25394	NA	NA	NA	NA	NA
RtrC_0137	1979723	1979963	1979825	450.699	1870.12	7.3724	5.26138	NA	NA	NA	NA	NA
RtrC_0215	3137013	3137187	3137090	325.902	1862.29	7.13471	5.04132	NA	NA	NA	NA	NA
RtrC_0271	3707576	3707802	3707705	421.328	1856.07	7.77312	5.63312	NA	NA	NA	NA	NA
RtrC_0242	3436294	3436519	3436383	411.978	1822.91	7.94727	5.79518	NA	NA	NA	NA	NA
RtrC_0026	284049	284268	284104	399.799	1817.27	7.93761	5.78634	NA	NA	NA	NA	NA
RtrC_0173	2604698	2604908	2604781	381.737	1809.18	6.46148	4.42169	NA	NA	NA	NA	NA
RtrC_0218	3159546	3159751	3159663	372.522	1808.36	7.01638	4.93254	NA	NA	NA	NA	NA
RtrC_0262	3648552	3648724	3648648	310.238	1793.28	7.04896	4.96248	NA	NA	NA	NA	NA
RtrC_0129	1894903	1895197	1895027	525.844	1782.52	8.80138	6.59415	NA	NA	NA	NA	NA
RtrC_0281	3789383	3789766	3789528	668.532	1740.97	7.7036	5.56876	NA	NA	NA	NA	NA
RtrC_0162	2416441	2416692	2416566	433.755	1721.25	7.72207	5.58598	NA	NA	NA	NA	NA
RtrC_0131	1912324	1912566	1912425	414.34	1705.1	7.27082	5.16793	NA	NA	NA	NA	NA
RtrC_0157	2313226	2313442	2313298	364.686	1680.58	7.63773	5.50763	NA	NA	NA	NA	NA
RtrC_0103	1242236	1242416	1242337	301.169	1663.92	6.56602	4.51706	NA	NA	NA	NA	NA
RtrC_0257	3590116	3590235	3590188	193.078	1608.98	6.46446	4.42441	NA	NA	NA	NA	NA
RtrC_0100	1190450	1190778	1190706	530.95	1613.83	6.86887	4.79667	NA	NA	NA	NA	NA
RtrC_0239	3418590	3418733	3418640	222.816	1547.34	6.05454	4.04812	NA	NA	NA	NA	NA
RtrC_0145	2138968	2139286	2139065	490.689	1538.21	7.61512	5.48658	NA	NA	NA	NA	NA
RtrC_0025	279158	279326	279252	258.988	1532.47	6.68954	4.63096	NA	NA	NA	NA	NA
RtrC_0093	1143090	1143345	1143209	392.641	1533.75	6.67962	4.62177	NA	NA	NA	NA	NA
RtrC_0102	1238268	1238441	1238348	262.729	1509.94	7.16459	5.069	NA	NA	NA	NA	NA
RtrC_0139	2007187	2007380	2007305	286.755	1478.12	6.23308	4.21324	NA	NA	NA	NA	NA
RtrC_0066	761341	761580	761505	354.359	1476.49	5.7705	3.78591	NA	NA	NA	NA	NA
RtrC_0098	1188811	1189798	1189124	1453.39	1471.04	10.2251	7.9334	NA	NA	NA	NA	NA
RtrC_0155	2270097	2270221	2270154	181.758	1454.06	6.51292	4.46863	NA	NA	NA	NA	NA
RtrC_0074	899450	899673	899588	326.073	1455.68	7.18044	5.08404	NA	NA	NA	NA	NA
RtrC_0194	2967263	2967562	2967475	433.303	1444.34	8.04625	5.88763	NA	NA	NA	NA	NA
RtrC_0067	770757	770983	770905	327.42	1442.38	8.65497	6.45723	NA	NA	NA	NA	NA
RtrC_0062	713297	713447	713364	217.105	1437.78	6.65066	4.5954	NA	NA	NA	NA	NA
RtrC_0279	3785274	3785696	3785543	607.183	1435.42	8.94471	6.72776	NA	NA	NA	NA	NA
RtrC_0136	1967983	1968149	1968024	238.002	1425.16	6.28006	4.25615	NA	NA	NA	NA	NA
RtrC_0010	101411	101638	101491	324.692	1424.09	9.69989	7.43774	NA	NA	NA	NA	NA
RtrC_0061	708130	708273	708189	204.363	1419.19	6.29942	4.27396	NA	NA	NA	NA	NA
RtrC_0065	745162	745541	745260	536.795	1412.62	6.40061	4.36631	NA	NA	NA	NA	NA
RtrC_0235	3409146	3409332	3409196	254.016	1358.37	6.00477	4.0019	NA	NA	NA	NA	NA
RtrC_0269	3698937	3699247	3699138	418.576	1345.9	6.85184	4.78087	NA	NA	NA	NA	NA
RtrC_0117	1443395	1443593	1443466	264.724	1330.27	5.91958	3.92321	NA	NA	NA	NA	NA
RtrC_0050	652292	652410	652353	157.153	1320.62	5.40053	3.44869	NA	NA	NA	NA	NA
RtrC_0123	1673232	1673460	1673312	302.908	1322.74	6.97429	4.89391	NA	NA	NA	NA	NA
RtrC_0126	1794241	1794444	1794338	268.255	1314.97	7.06463	4.97705	NA	NA	NA	NA	NA
RtrC_0188	2919413	2919592	2919510	231.803	1287.79	6.20415	4.18651	NA	NA	NA	NA	NA
RtrC_0146	2185216	2185384	2185266	214.329	1268.22	5.60855	3.63749	NA	NA	NA	NA	NA
RtrC_0020	222881	223100	223016	278.892	1267.69	6.39467	4.36103	NA	NA	NA	NA	NA
RtrC_0160	2403575	2403700	2403649	156.4	1241.27	5.47557	3.51676	NA	NA	NA	NA	NA
RtrC_0017	206949	207053	206987	129.245	1230.91	5.02953	3.11337	NA	NA	NA	NA	NA
RtrC_0291	4015914	4016134	4015976	270.817	1225.42	5.80518	3.81788	NA	NA	NA	NA	NA
RtrC_0185	2897532	2897699	2897636	201.799	1201.19	5.86484	3.87277	NA	NA	NA	NA	NA
RtrC_0038	445218	445409	445286	229.562	1195.63	5.81158	3.82373	NA	NA	NA	NA	NA
RtrC_0035	416756	416919	416831	192.238	1172.18	6.10735	4.09693	NA	NA	NA	NA	NA
RtrC_0204	3059361	3059504	3059402	159.619	1108.46	5.33101	3.38579	NA	NA	NA	NA	NA
RtrC_0254	3566310	3566586	3566366	307.594	1110.45	6.03972	4.03446	NA	NA	NA	NA	NA
RtrC_0219	3179093	3179190	3179164	107.959	1101.62	5.15853	3.22979	NA	NA	NA	NA	NA
RtrC_0071	824661	824812	824764	167.958	1104.99	5.88496	3.89128	NA	NA	NA	NA	NA
RtrC_0191	2938435	2939210	2938731	830.865	1070.7	6.17334	4.15794	NA	NA	NA	NA	NA
RtrC_0201	3043396	3043604	3043511	221.885	1061.65	5.47281	3.51434	NA	NA	NA	NA	NA
RtrC_0115	1423261	1423419	1423364	166.716	1048.53	5.65014	3.67511	NA	NA	NA	NA	NA
RtrC_0059	693337	693574	693530	247.649	1040.54	5.67211	3.69533	NA	NA	NA	NA	NA
RtrC_0068	772548	772711	772611	168.943	1030.14	5.43505	3.47994	NA	NA	NA	NA	NA
RtrC_0072	840149	840283	840241	136.628	1012.06	5.88302	3.88949	NA	NA	NA	NA	NA
RtrC_0228	3278761	3279000	3278864	243.033	1012.64	5.76732	3.78296	NA	NA	NA	NA	NA
RtrC_0101	1208430	1208667	1208574	238.093	1000.39	6.53223	4.48625	NA	NA	NA	NA	NA
RtrC_0045	542433	542735	542662	298.642	985.617	6.42109	4.38495	NA	NA	NA	NA	NA
RtrC_0293	4034799	4035199	4034936	394.33	983.366	6.93701	4.85961	NA	NA	NA	NA	NA
RtrC_0106	1262609	1262849	1262796	235.846	978.613	5.84083	3.85073	NA	NA	NA	NA	NA
RtrC_0119	1481757	1481910	1481823	147.375	956.978	5.23243	3.29645	NA	NA	NA	NA	NA
RtrC_0023	242714	242854	242803	133.832	949.162	4.91647	3.01243	NA	NA	NA	NA	NA
RtrC_0192	2940644	2940811	2940748	158.409	942.909	4.84821	2.95091	NA	NA	NA	NA	NA
RtrC_0210	3101959	3102122	3102045	153.694	937.161	5.5721	3.60458	NA	NA	NA	NA	NA
RtrC_0174	2619569	2619724	2619623	144.656	927.285	5.5103	3.54826	NA	NA	NA	NA	NA
RtrC_0178	2690441	2690717	2690534	254.159	917.542	6.32087	4.29371	NA	NA	NA	NA	NA
RtrC_0153	2260041	2260282	2260190	221.633	915.841	5.41272	3.45974	NA	NA	NA	NA	NA
RtrC_0226	3240901	3241077	3240970	161.263	911.091	5.41827	3.46456	NA	NA	NA	NA	NA
RtrC_0286	3901790	3901932	3901868	127.489	891.532	5.1812	3.25028	NA	NA	NA	NA	NA
RtrC_0085	1061493	1061720	1061589	202.584	888.526	5.4341	3.47911	NA	NA	NA	NA	NA
RtrC_0259	3624568	3624701	3624635	115.983	865.542	5.37277	3.42338	NA	NA	NA	NA	NA
RtrC_0132	1912913	1913087	1913035	150.212	858.354	5.09243	3.17001	NA	NA	NA	NA	NA
RtrC_0014	179060	179272	179143	180.032	845.22	6.57048	4.52121	NA	NA	NA	NA	NA
RtrC_0167	2501225	2501342	2501262	99.2278	840.914	4.86507	2.96591	NA	NA	NA	NA	NA
RtrC_0148	2191507	2191717	2191605	177.547	841.453	5.40781	3.45535	NA	NA	NA	NA	NA
RtrC_0165	2475907	2476074	2475961	141.066	839.679	6.14442	4.13122	NA	NA	NA	NA	NA
RtrC_0042	504643	504850	504698	174.336	838.156	5.19725	3.26481	NA	NA	NA	NA	NA
RtrC_0018	210873	210992	210928	99.0158	825.131	5.3231	3.3785	NA	NA	NA	NA	NA
RtrC_0181	2822609	2822687	2822628	64.8028	820.289	4.77038	2.88197	NA	NA	NA	NA	NA
RtrC_0049	650924	651103	651009	143.631	797.951	5.14579	3.21827	NA	NA	NA	NA	NA
RtrC_0080	941404	941590	941467	147.917	790.998	4.80325	2.91086	NA	NA	NA	NA	NA
RtrC_0195	2976122	2976232	2976203	86.6099	780.27	4.68013	2.80182	NA	NA	NA	NA	NA
RtrC_0197	2978242	2978362	2978309	94.1077	777.75	5.12388	3.19852	NA	NA	NA	NA	NA
RtrC_0224	3229578	3229750	3229665	133.614	772.334	4.57554	2.7096	NA	NA	NA	NA	NA
RtrC_0006	83944	84032	83980	67.8989	762.91	4.73016	2.84607	NA	NA	NA	NA	NA
RtrC_0053	681042	681316	681176	209.906	763.295	5.19287	3.26089	NA	NA	NA	NA	NA
RtrC_0041	500514	500588	500545	56.2289	749.719	4.41367	2.56566	NA	NA	NA	NA	NA
RtrC_0004	59420	59531	59492	83.9443	749.503	4.73139	2.84722	NA	NA	NA	NA	NA
RtrC_0172	2564821	2564934	2564895	84.5313	741.503	4.67992	2.80165	NA	NA	NA	NA	NA
RtrC_0223	3228821	3229025	3228908	151.53	739.171	5.41318	3.46014	NA	NA	NA	NA	NA
RtrC_0296	4042689	4042862	4042807	127.971	735.466	4.67406	2.7965	NA	NA	NA	NA	NA
RtrC_0149	2202430	2202545	2202489	84.0046	724.178	4.96083	3.05188	NA	NA	NA	NA	NA
RtrC_0122	1568981	1569102	1569023	87.9559	720.95	5.39193	3.4408	NA	NA	NA	NA	NA
RtrC_0196	2977232	2977291	2977254	42.6023	710.038	4.57003	2.70476	NA	NA	NA	NA	NA
RtrC_0094	1143670	1143840	1143782	119.335	697.868	5.15562	3.22716	NA	NA	NA	NA	NA
RtrC_0108	1279135	1279373	1279204	163.281	683.184	5.08463	3.16302	NA	NA	NA	NA	NA
RtrC_0089	1108004	1108085	1108050	55.4698	676.461	4.62515	2.75334	NA	NA	NA	NA	NA
RtrC_0007	84540	84657	84593	79.1622	670.866	4.33897	2.49948	NA	NA	NA	NA	NA
RtrC_0127	1820326	1820383	1820344	38.3992	662.056	4.57421	2.70842	NA	NA	NA	NA	NA
RtrC_0091	1123158	1123244	1123186	55.8126	641.524	4.55856	2.69469	NA	NA	NA	NA	NA
RtrC_0252	3544503	3544623	3544600	77.2079	638.082	4.93791	3.03146	NA	NA	NA	NA	NA
RtrC_0156	2281814	2281922	2281880	69.4387	637.052	4.6913	2.81181	NA	NA	NA	NA	NA
RtrC_0081	947908	948043	947947	85.3664	627.694	4.83563	2.93979	NA	NA	NA	NA	NA
RtrC_0217	3154610	3154871	3154774	162.377	619.76	5.23936	3.30281	NA	NA	NA	NA	NA
RtrC_0125	1786350	1786430	1786355	47.7848	589.935	4.2958	2.46121	NA	NA	NA	NA	NA
RtrC_0158	2329961	2330068	2330031	63.7174	589.976	4.50595	2.64802	NA	NA	NA	NA	NA
RtrC_0031	358995	359123	359075	76.131	590.163	4.42153	2.57275	NA	NA	NA	NA	NA
RtrC_0147	2187699	2187805	2187773	60.7642	567.89	4.50387	2.64615	NA	NA	NA	NA	NA
RtrC_0112	1379714	1379881	1379765	94.5211	562.626	4.6177	2.74665	NA	NA	NA	NA	NA
RtrC_0024	267174	267282	267252	61.0777	560.346	4.30724	2.47136	NA	NA	NA	NA	NA
RtrC_0056	683540	683753	683581	118.067	551.715	4.41423	2.56616	NA	NA	NA	NA	NA
RtrC_0001	28625	28714	28671	48.8435	542.706	4.28991	2.45591	NA	NA	NA	NA	NA
RtrC_0222	3216825	3216882	3216879	31.2309	538.465	4.02396	2.22063	NA	NA	NA	NA	NA
RtrC_0092	1141838	1142099	1141943	139.932	534.09	4.94375	3.03673	NA	NA	NA	NA	NA
RtrC_0246	3488107	3488200	3488153	49.7461	529.214	4.08177	2.27112	NA	NA	NA	NA	NA
RtrC_0199	2998270	2998453	2998391	96.5697	524.835	4.71585	2.83343	NA	NA	NA	NA	NA
RtrC_0154	2265461	2265618	2265550	81.1815	513.807	4.69456	2.81467	NA	NA	NA	NA	NA
RtrC_0005	65035	65113	65067	39.1272	495.282	4.06188	2.25366	NA	NA	NA	NA	NA
RtrC_0054	681812	681961	681904	74.4015	496.01	4.44506	2.59375	NA	NA	NA	NA	NA
RtrC_0268	3678613	3678675	3678636	30.1331	478.302	3.9617	2.16538	NA	NA	NA	NA	NA
RtrC_0138	1982717	1982848	1982814	62.9647	477.005	4.52647	2.66633	NA	NA	NA	NA	NA
RtrC_0253	3563426	3563482	3563464	26.1862	459.407	3.81661	2.03727	NA	NA	NA	NA	NA
RtrC_0166	2486398	2486484	2486438	38.6518	444.274	4.16215	2.34186	NA	NA	NA	NA	NA
RtrC_0032	387298	387430	387397	58.6996	441.351	4.27193	2.43966	NA	NA	NA	NA	NA
RtrC_0043	519646	519745	519689	43.4548	434.548	3.99971	2.1992	NA	NA	NA	NA	NA
RtrC_0176	2664871	2664960	2664917	38.368	426.311	4.2415	2.41256	NA	NA	NA	NA	NA
RtrC_0276	3745854	3746001	3745888	63.092	426.297	4.23825	2.40971	NA	NA	NA	NA	NA
RtrC_0169	2516546	2516640	2516576	38.8322	408.76	4.253	2.42279	NA	NA	NA	NA	NA
RtrC_0124	1736958	1737063	1736995	42.0314	396.523	3.95406	2.15871	NA	NA	NA	NA	NA
RtrC_0120	1496986	1497094	1497053	42.9673	394.195	4.34686	2.50636	NA	NA	NA	NA	NA
RtrC_0285	3877073	3877166	3877138	36.7765	391.24	4.24386	2.41464	NA	NA	NA	NA	NA
RtrC_0121	1567456	1567533	1567490	29.9304	383.724	4.4184	2.56992	NA	NA	NA	NA	NA
RtrC_0272	3708131	3708335	3708212	78.9116	384.934	4.42887	2.57919	NA	NA	NA	NA	NA
RtrC_0237	3413763	3413851	3413846	33.396	375.236	3.69483	1.92982	NA	NA	NA	NA	NA
RtrC_0099	1189933	1190147	1190011	80.3712	373.819	4.14077	2.32306	NA	NA	NA	NA	NA
RtrC_0095	1148358	1148535	1148497	65.9209	370.342	4.15197	2.33283	NA	NA	NA	NA	NA
RtrC_0141	2067171	2067350	2067270	65.4144	363.413	4.58071	2.71418	NA	NA	NA	NA	NA
RtrC_0205	3071332	3071405	3071374	26.3024	355.438	4.30612	2.47034	NA	NA	NA	NA	NA
RtrC_0229	3300902	3300987	3300930	29.4539	342.488	3.94138	2.14756	NA	NA	NA	NA	NA
RtrC_0076	901997	902179	902117	59.9613	327.658	4.6144	2.7436	NA	NA	NA	NA	NA
RtrC_0033	390356	390426	390409	23.007	324.043	3.63659	1.87878	NA	NA	NA	NA	NA
RtrC_0231	3326116	3326234	3326160	38.506	323.58	3.94191	2.14796	NA	NA	NA	NA	NA
RtrC_0190	2928534	2928628	2928571	28.7932	303.086	3.9465	2.15201	NA	NA	NA	NA	NA
RtrC_0200	3042914	3042997	3042918	24.84	295.714	3.69181	1.92727	NA	NA	NA	NA	NA
RtrC_0078	935019	935155	935103	40.6207	296.501	4.07603	2.26606	NA	NA	NA	NA	NA
RtrC_0113	1396160	1396334	1396200	45.7625	261.5	4.50865	2.65046	NA	NA	NA	NA	NA
RtrC_0086	1077164	1077269	1077227	27.0101	254.813	4.1406	2.32291	NA	NA	NA	NA	NA
RtrC_0134	1937537	1937619	1937553	20.8677	251.418	3.93824	2.14474	NA	NA	NA	NA	NA
RtrC_0265	3675637	3675726	3675644	21.3621	237.357	4.2812	2.4481	NA	NA	NA	NA	NA
RtrC_0135	1949738	1949871	1949824	22.7251	169.59	3.817	2.03759	NA	NA	NA	NA	NA
RtrC_0256	3582363	3582515	3582474	23.9562	156.576	3.92033	2.12876	NA	NA	NA	NA	NA

### Sheet: Position weight matrix
Position	A	C	G	T
1	0.491071	0	0.330357	0.178571
2	0.348214	0.125	0.017857	0.508929
3	0.455357	0.375	0.098214	0.071429
4	0.080357	0.830357	0.080357	0.008929
5	0.071429	0.651786	0	0.276786
6	0.089286	0.866071	0	0.044643
7	0.464286	0.080357	0.410714	0.044643
8	0.375	0.008929	0.375	0.241071
9	0.258929	0.035714	0.232143	0.473214
10	0.214286	0.169643	0.241071	0.375
11	0.071429	0.464286	0	0.464286
12	0.071429	0.089286	0.830357	0.008929
13	0.107143	0.080357	0.803571	0.008929
14	0	0	1	0
15	0	0.071429	0.276786	0.651786
