## Supplementary material for "A cryptic transcription factor regulates *Caulobacter* adhesin development": Table S5

### Sheet: Plasmids
Strain number	E. coli strain	Name	Parent	Insert	Resistance	Primers
FC3723	TOP10	pPTM045	pQF	CCNA_00551	TetR	TTAAAGCTTATGTCTGAAGAGTACGCC
						TTGGTACCTCTGCCGCCTCGATGCCG
FC3724	TOP10	pPTM046	pNPTS138	ΔCCNA_00551	KanR	AGCCGGCTGGCGCCAAGCTTCCTGCATCTACTACCTGC
						GACTCTATGCCGCCTCGATGTACTCTTCAGACATAGGC
						GCCTATGTCTGAAGAGTACATCGAGGCGGCATAGAG
						GCTAGCGAATTCGTGGATCCGCGGCCCACTACACAATG
FC3725	TOP10	pPTM048	pMT805	PhfiA-mNeonGreen	ChlorR	TTTATCTGTTGTTTGTCGCTGCAGCTTCCTGCGCATCAACGAT
						CACCGCGGTGGCGGCCGCTCTAGAGTCACTTGTACAGTTCGTCC
						GGACGAACTGTACAAGTGACTCTAGAGCGGCCGCCAC
						ATCGTTGATGCGCAGGAAGCTGCAGCGACAAACAACAG
FC3726	TOP10	pPTM049	pET23b-his6-smt3	CCNA_00551	CarbR	TTACCGGTGGAATGTCTGAAGAGTACGCC
						TTAAAGCTTCTATGCCGCCTCGATGCC
FC3727	TOP10	pPTM051	pMT805	CCNA_03380_RBS-mNeonGreen	ChlorR	CCCTGGCGTTACCCAACTTCGCCCTATAGTGAGTCG
						GTTTCCTCGCATCGTGGTCGACAAACAACAGATAAAACG
						CGTTTTATCTGTTGTTTGTCGACCACGATGCGAGGAAAC
						CGACTCACTATAGGGCGAAGTTGGGTAACGCCAGGG
FC3728	TOP10	pPTM052	pMT681 (backbone)	xylX + Pbla-mut1T-cymR + PQ5-3xFLAG-3xFLAG	ChlorR	GGAAAACCCTGGCGTTAC
						GATCTGAGTCCGGTAGCGCGCCTTGCGTATAATGCG
			pMT595 (xylX locus)			CGCATTATACGCAAGGCGCGCTACCGGACTCAGATC
						GTAAAAAGGCCGCGTTGCGTCGTCTCCCCAAAACTC
			pQF (cumate-inducible promoter)			GAGTTTTGGGGAGACGACGCAACGCGGCCTTTTTAC
						GAATGGCCGCTCTAGAACGCAAGGCGATTAAGTTGGG
FC3729	TOP10	pPTM056	pPTM051	CCNA_03380_RBS-mNeonGreen	ChlorR	TTCCGTATGGCAATGAAAGAC
						CTCCGGATGAGCATTCATCAG
FC3730	TOP10	pPTM057	pMT426	Pbla-mut1T-cymR + PQ5-3xFLAG-3xFLAG	KanR	GGGCATCCAAGCAGCAAGATGTCAGCTACTGGGCTATC
						GATAAAAATATATCATCATGCCTAGTCAGAAGAACTCGTCAAGAAG
			pPTM052			GATAGCCCAGTAGCTGACATCTTGCTGCTTGGATGCCC
						CTTCTTGACGAGTTCTTCTGACTAGGCATGATGATATATTTTTATC
FC3731	TOP10	pPTM059	pPTM057	CCNA_00551	KanR	TTAAAGCTTATGTCTGAAGAGTACGCC
						TTGGTACCCTATGCCGCCTCGATGCC
FC3732	TOP10	pPTM060	pPTM056	PCCNA_00089	ChlorR	TTACATATGAATCTCGGGACAGGAACC
						TTATGAATTCCGCCTTTAAGGCTACCGG
FC3733	TOP10	pPTM061	pPTM056	PCCNA_01140	ChlorR	TTACATATGTTAACTTGTCATTGTTGATCCGCC
						TTATGAATTCCCCGCAACCCTTGCATGC
FC3734	TOP10	pPTM062	pPTM056	PCCNA_01141	ChlorR	TTACATATGTTACGGATCTAGCGACAAGAC
						TTATGAATTCTCCGCCTTCTATTCCATG
FC3735	TOP10	pPTM063	pPTM056	PCCNA_02976	ChlorR	TTATGAATTCTGGGTGAGTTTTGAGATAAC
						TTACATATGTTAGGGGATCAAGGCGATCAG
FC3736	TOP10	pPTM064	pPTM056	PsigU	ChlorR	TTACATATGTTAGTCGAACGACCGTTGCTC
						TTATGAATTCCGACCTTAACAACGGCCC
FC3737	TOP10	pPTM065	pPTM056	PCCNA_02361	ChlorR	TTACATATGTTCGGTCGCGGTGTCTGC
						TTATGAATTCTGGATCGCCGGCTGCAATC
FC3738	TOP10	pPTM066	pPTM056	PdgrB	ChlorR	TTACATATGTTAAAGCGCTTTGAGCGACGC
						TTATGAATTCCGGTGCAGAAGTAAGATTTTTG
FC3739	TOP10	pPTM067	pPTM056	PCCNA_03269	ChlorR	TTACATATGTTAGAAGGCGCCACAGAGAAC
						TTATGAATTCTGAAGAAGGTTGGCCTGATC
FC3740	TOP10	pPTM068	pPTM056	PhfsE	ChlorR	TTACATATGTCCACCCGAGTCGAAAAG
						TTATGAATTCCACGTTCAGCCTAGCGATC
FC3741	TOP10	pPTM069	pPTM056	PCCNA_00538	ChlorR	TTACATATGTCCTACCTGCGCAGCCTG
						TTATGAATTCTGACATCGTTTGCATACTCC
FC3742	TOP10	pPTM070	pPTM056	PmucR2	ChlorR	TTACATATGGACGGTGCTGCGCTATTG
						TTATGAATTCTCGAGGGGTGCATACCC
FC3743	TOP10	pPTM071	pPTM056	PCCNA_00388	ChlorR	TTACATATGGCGGGGATCGACTTCAAG
						TTATGAATTCTTCTCAAGTCTCTGCCCC
FC3744	TOP10	pPTM072	pPTM056	PCCNA_00629	ChlorR	TTACATATGGCCTTCCTATTCCGTGGC
						TTATGAATTCATCGCATGGGTCGTCAATC
FC3745	TOP10	pPTM073	pPTM056	PrtrC	ChlorR	TTACATATGGGTCAGCCTGGGCGCATG
						TTATGAATTCCCCTGTAACGAGGCCACG
FC3746	TOP10	pPTM074	pPTM056	PcleD	ChlorR	TTACATATGCCTCAGGACGCTCAAGGTC
						TTATGAATTCTAAGGCCGGACCCTACGC
FC3747	TOP10	pPTM075	pPTM056	PcleC	ChlorR	TTACATATGACATCGAAGGCTTCCGCG
						TTATGAATTCTCGGCTTCTGATATCGGCG
FC3748	TOP10	pPTM076	pPTM056	PcpaB	ChlorR	TTACATATGCGTTCATGCTGTACACCGGC
						TTATGAATTCCGCCCCATGGTGGCCGCC
FC3750	TOP10	pPTM078	pPTM056	PCCNA_02949	ChlorR	TTACATATGCACTTTGCCCCGGGTCGC
						TTATGAATTCTGGTCCGGAGAATCCAGC
FC3751	TOP10	pPTM079	pPTM056	PCCNA_02901	ChlorR	TTACATATGCTATCTGAAGATCCAGCG
						TTATGAATTCTAGGTTAATGAGGTCGAGC
FC3752	TOP10	pPTM080	pPTM056	PCCNA_03585	ChlorR	TTACATATGGAGCCGCAGGCGATGAAC
						TTATGAATTCGGCGGCCACCATGCGCGG
FC3753	TOP10	pPTM085	pPTM057	rtrA	KanR	TTAAAGCTTATGAGCGAAGAAACCGAAGGCC
						TTAGAGCTCTCAGGCCCCGTCGCGCG
FC3754	TOP10	pPTM086	pPTM057	rtrB	KanR	TTAAAGCTTATGAACGATCGACCCGCAGCC
						TTAGAGCTCTCAGGGGGCGTCGTCGTC
FC3755	TOP10	pPTM092	pPTM056	PrtrA	ChlorR	TTACATATGGGCTGCGAGGCTGCC
						TTATGAATTCTCCCGGGAAAATGACACGAC
FC3756	TOP10	pPTM093	pPTM056	PrtrB	ChlorR	TTACATATGACAGGGCTTCACTAACCG
						TTATGAATTCTCTTAACGGATATAGACCGAG
FC3757	TOP10	pPTM106	pMT604	spdRD64E	TetR	TTACATATGGCGGATATCGGAGAAC
						TTGGTACCTAAACGCTTCTACCGCGG

### Sheet: Strains
Strain number	Strain	Reference
FC0019	CB15	(Poindexter, 1964)
FC1486	CB15 lovKH180A	(Reyes Ruiz et al., 2019)
FC3146	CB15 lovKH180A ΔspdR	(Reyes Ruiz et al., 2019)
FC3758	CB15 lovKH180A ΔrtrC	This study
FC3140	CB15 spdRD64E	(Reyes Ruiz et al., 2019)
FC3360	CB15 spdRD64E ΔrtrA	(Reyes Ruiz et al., 2019)
FC3361	CB15 spdRD64E ΔrtrB	(Reyes Ruiz et al., 2019)
FC3759	CB15 spdRD64E ΔrtrC	This study
FC3760	CB15 spdRD64E ΔrtrA ΔrtrB ΔrtrC	This study
FC3138	CB15 ΔspdR	(Reyes Ruiz et al., 2019)
FC3357	CB15 ΔrtrA	(Reyes Ruiz et al., 2019)
FC3358	CB15 ΔrtrB	(Reyes Ruiz et al., 2019)
FC3761	CB15 ΔrtrC	This study
FC3762	CB15 ΔrtrA ΔrtrB ΔrtrC	This study
FC3763	CB15 xylX::pPTM057 (PQ5-EV)	This study
FC3764	CB15 xylX::pPTM085 (PQ5-rtrA)	This study
FC3765	CB15 xylX::pPTM086 (PQ5-rtrB)	This study
FC3766	CB15 xylX::pPTM059 (PQ5-rtrC)	This study
FC3767	CB15 xylX::pPTM057 (PQ5-EV)/pPTM048 (PhfiA-mNeonGreen)	This study
FC3768	CB15 xylX::pPTM085 (PQ5-rtrA)/pPTM048 (PhfiA-mNeonGreen)	This study
FC3769	CB15 xylX::pPTM086 (PQ5-rtrB)/pPTM048 (PhfiA-mNeonGreen)	This study
FC3770	CB15 xylX::pPTM059 (PQ5-rtrC)/pPTM048 (PhfiA-mNeonGreen)	This study
FC3771	CB15/pQF	This study
FC3772	CB15/pPTM045 (pQF-rtrC-3xFLAG)	This study
FC3773	CB15 xylX::pPTM057 (PQ5-EV)/pPTM060 (PCCNA_00089-mNeonGreen)	This study
FC3774	CB15 xylX::pPTM057 (PQ5-EV)/pPTM061 (PCCNA_01140-mNeonGreen)	This study
FC3775	CB15 xylX::pPTM057 (PQ5-EV)/pPTM062 (PCCNA_01141-mNeonGreen)	This study
FC3776	CB15 xylX::pPTM057 (PQ5-EV)/pPTM063 (PCCNA_02976-mNeonGreen)	This study
FC3777	CB15 xylX::pPTM057 (PQ5-EV)/pPTM064 (PsigU-mNeonGreen)	This study
FC3778	CB15 xylX::pPTM057 (PQ5-EV)/pPTM065 (PCCNA_02361-mNeonGreen)	This study
FC3779	CB15 xylX::pPTM057 (PQ5-EV)/pPTM066 (PdgrB-mNeonGreen)	This study
FC3780	CB15 xylX::pPTM057 (PQ5-EV)/pPTM067 (PCCNA_03269-mNeonGreen)	This study
FC3781	CB15 xylX::pPTM057 (PQ5-EV)/pPTM068 (PhfsE-mNeonGreen)	This study
FC3782	CB15 xylX::pPTM057 (PQ5-EV)/pPTM069 (PCCNA_00538-mNeonGreen)	This study
FC3783	CB15 xylX::pPTM057 (PQ5-EV)/pPTM070 (PmucR2-mNeonGreen)	This study
FC3784	CB15 xylX::pPTM057 (PQ5-EV)/pPTM071 (PCCNA_00388-mNeonGreen)	This study
FC3785	CB15 xylX::pPTM057 (PQ5-EV)/pPTM072 (PCCNA_00629-mNeonGreen)	This study
FC3786	CB15 xylX::pPTM057 (PQ5-EV)/pPTM073 (PrtrC-mNeonGreen)	This study
FC3787	CB15 xylX::pPTM057 (PQ5-EV)/pPTM074 (PcleD-mNeonGreen)	This study
FC3788	CB15 xylX::pPTM057 (PQ5-EV)/pPTM075 (PcleC-mNeonGreen)	This study
FC3789	CB15 xylX::pPTM057 (PQ5-EV)/pPTM076 (PcpaB-mNeonGreen)	This study
FC3790	CB15 xylX::pPTM057 (PQ5-EV)/pPTM078 (PCCNA_02949-mNeonGreen)	This study
FC3791	CB15 xylX::pPTM057 (PQ5-EV)/pPTM079 (PCCNA_02901-mNeonGreen)	This study
FC3792	CB15 xylX::pPTM057 (PQ5-EV)/pPTM080 (PCCNA_03585-mNeonGreen)	This study
FC3793	CB15 xylX::pPTM059 (PQ5-rtrC)/pPTM060 (PCCNA_00089-mNeonGreen)	This study
FC3794	CB15 xylX::pPTM059 (PQ5-rtrC)/pPTM061 (PCCNA_01140-mNeonGreen)	This study
FC3795	CB15 xylX::pPTM059 (PQ5-rtrC)/pPTM062 (PCCNA_01141-mNeonGreen)	This study
FC3796	CB15 xylX::pPTM059 (PQ5-rtrC)/pPTM063 (PCCNA_02976-mNeonGreen)	This study
FC3797	CB15 xylX::pPTM059 (PQ5-rtrC)/pPTM064 (PsigU-mNeonGreen)	This study
FC3798	CB15 xylX::pPTM059 (PQ5-rtrC)/pPTM065 (PCCNA_02361-mNeonGreen)	This study
FC3799	CB15 xylX::pPTM059 (PQ5-rtrC)/pPTM066 (PdgrB-mNeonGreen)	This study
FC3800	CB15 xylX::pPTM059 (PQ5-rtrC)/pPTM067 (PCCNA_03269-mNeonGreen)	This study
FC3801	CB15 xylX::pPTM059 (PQ5-rtrC)/pPTM068 (PhfsE-mNeonGreen)	This study
FC3802	CB15 xylX::pPTM059 (PQ5-rtrC)/pPTM069 (PCCNA_00538-mNeonGreen)	This study
FC3803	CB15 xylX::pPTM059 (PQ5-rtrC)/pPTM070 (PmucR2-mNeonGreen)	This study
FC3804	CB15 xylX::pPTM059 (PQ5-rtrC)/pPTM071 (PCCNA_00388-mNeonGreen)	This study
FC3805	CB15 xylX::pPTM059 (PQ5-rtrC)/pPTM072 (PCCNA_00629-mNeonGreen)	This study
FC3806	CB15 xylX::pPTM059 (PQ5-rtrC)/pPTM073 (PrtrC-mNeonGreen)	This study
FC3807	CB15 xylX::pPTM059 (PQ5-rtrC)/pPTM074 (PcleD-mNeonGreen)	This study
FC3808	CB15 xylX::pPTM059 (PQ5-rtrC)/pPTM075 (PcleC-mNeonGreen)	This study
FC3809	CB15 xylX::pPTM059 (PQ5-rtrC)/pPTM076 (PcpaB-mNeonGreen)	This study
FC3810	CB15 xylX::pPTM059 (PQ5-rtrC)/pPTM078 (PCCNA_02949-mNeonGreen)	This study
FC3811	CB15 xylX::pPTM059 (PQ5-rtrC)/pPTM079 (PCCNA_02901-mNeonGreen)	This study
FC3812	CB15 xylX::pPTM059 (PQ5-rtrC)/pPTM080 (PCCNA_03585-mNeonGreen)	This study
FC3813	CB15 ΔspdR ΔrtrC	This study
FC3814	CB15 ΔspdR ΔrtrC xylX::pPTM057 (PQ5-EV) xylX::pMT604 (Pxyl-EV)/pPTM093 (PrtrB-mNeonGreen)	This study
FC3815	CB15 ΔspdR ΔrtrC xylX::pPTM057 (PQ5-EV) xylX::pPTM106 (Pxyl-spdRD64E)/pPTM093 (PrtrB-mNeonGreen)	This study
FC3816	CB15 ΔspdR ΔrtrC xylX::pPTM059 (PQ5-rtrC) xylX::pMT604 (Pxyl-EV)/pPTM093 (PrtrB-mNeonGreen)	This study
FC3817	CB15 ΔspdR ΔrtrC xylX::pPTM059 (PQ5-rtrC) xylX::pPTM106 (Pxyl-spdRD64E)/pPTM093 (PrtrB-mNeonGreen)	This study
FC3818	CB15/pPTM073 (PrtrC-mNeonGreen)	This study
FC3819	CB15 ΔspdR/pPTM073 (PrtrC-mNeonGreen)	This study
FC3820	CB15/pPTM092 (PrtrA-mNeonGreen)	This study
FC3821	CB15 ΔspdR/pPTM092 (PrtrA-mNeonGreen)	This study
FC3822	CB15/pPTM093 (PrtrB-mNeonGreen)	This study
FC3823	CB15 ΔspdR/pPTM093 (PrtrB-mNeonGreen)	This study
FC3824	CB15 ΔrtrC/pPTM093 (PrtrB-mNeonGreen)	This study
FC3825	CB15 ΔspdR ΔrtrC/pPTM093 (PrtrB-mNeonGreen)	This study
FC3826	CB15 spdRD64E/pPTM093 (PrtrB-mNeonGreen)	This study
FC3827	CB15 spdRD64E ΔrtrC/pPTM093 (PrtrB-mNeonGreen)	This study
